# Improving bacterial metagenomic research through long read sequencing

**DOI:** 10.1101/2023.10.31.564966

**Authors:** Noah Greenman, Sayf Al-Deen Hassouneh, Latifa S. Abdelli, Catherine Johnston, Taj Azarian

## Abstract

Metagenomic sequencing analysis is central to investigating microbial communities in clinical and environmental studies. Short read sequencing remains the primary data type for metagenomic research, however, long read sequencing promises advantages of improved metagenomic assembly and resolved taxonomic identification. To assess the comparative performance of short and long read sequencing data for metagenomic analysis, we simulated short and long read datasets using increasingly complex metagenomes comprised of 10, 20, and 50 microbial taxa. In addition, an empirical dataset of paired short and long read data from mouse fecal pellets was generated to assess feasibility. We compared metagenomic assembly quality, taxonomic classification capabilities, and metagenome-assembled genome recovery rates for both simulated and real metagenomic sequence data. We show that long read sequencing data significantly improves taxonomic classification capabilities and assembly quality. For simulated long read datasets, metagenomic assemblies were completer and more contiguous with higher rates of metagenome-assembled genome recovery. This resulted in more precise taxonomic classifications. Analysis of empirical data demonstrated that sequencing technology directly affects compositional results. Overall, we highlight strengths of long read sequencing for metagenomic studies of microbial communities over traditional short read approaches. Long read sequencing improved the accuracy of classification and abundance estimation. These results will aid researchers when considering which sequencing platforms to use for metagenomic projects.

**Data description:** The experimental metagenomic sequence data used for comparison of short and long read data from the same source are available from NCBI’s Sequence Read Archive (SRA) under Bioproject accession ID PRJNA1092431.
