## Supplemental Table 1 for "Improving bacterial metagenomic research through long read sequencing"

### Sheet: Table_S1_Supplemental_table-for
simulated metagenome	complexity¹	metaQUAST metric	statistic	p-value²
10-genome metagenome	perfect	genome fraction	7600.5	1.78966e-10
10-genome metagenome	perfect	NGA50	8465	2.55887e-17
10-genome metagenome	perfect	number of misassemblies	6473	5.4644e-08
20-genome metagenome	perfect	genome fraction	27671.5	3.04011e-11
20-genome metagenome	perfect	NGA50	30657.5	3.03127e-20
20-genome metagenome	perfect	number of misassemblies	29583.5	1.23586e-26
50-genome metagenome	perfect	genome fraction	134024	0.0481314
50-genome metagenome	perfect	NGA50	156277	7.40471e-12
50-genome metagenome	perfect	number of misassemblies	194570	3.23054e-67
10-genome metagenome	uneven	genome fraction	7433	2.58891e-09
10-genome metagenome	uneven	NGA50	8152	1.34593e-14
10-genome metagenome	uneven	number of misassemblies	6008	0.0044121
20-genome metagenome	uneven	genome fraction	28562.5	1.1697e-13
20-genome metagenome	uneven	NGA50	32254	2.98789e-26
20-genome metagenome	uneven	number of misassemblies	20066	0.948639
50-genome metagenome	uneven	genome fraction	137225	0.00742218
50-genome metagenome	uneven	NGA50	169597	1.32409e-22
50-genome metagenome	uneven	number of misassemblies	133230	0.0645971
10-genome metagenome	true	genome fraction	7812	5.65538e-12
10-genome metagenome	true	NGA50	8341	3.26074e-16
10-genome metagenome	true	number of misassemblies	5768.5	0.0197712
20-genome metagenome	true	genome fraction	26882.5	2.5108e-09
20-genome metagenome	true	NGA50	29641.5	7.19638e-17
20-genome metagenome	true	number of misassemblies	20560	0.583517
50-genome metagenome	true	genome fraction	138988	0.00218585
50-genome metagenome	true	NGA50	170176	3.9385e-23
50-genome metagenome	true	number of misassemblies	122815	0.620257
