## Supplemental Table 2 for "Improving bacterial metagenomic research through long read sequencing"

### Sheet: Table_S2_combined_bin-counts-an
sample1	metagenome set2	bin count (long)3a	bin count (short)3b	mag count (long)	mag count (short)	high (long)	high (short)	medium (long)	medium (short)	low (long)	low (short)
mock_metagenome_1	10_genomes_perfect	19	12	10	10	8	10	2	0	0	0
mock_metagenome_2	10_genomes_perfect	11	11	9	9	6	8	3	0	0	1
mock_metagenome_3	10_genomes_perfect	10	11	10	10	10	10	0	0	0	0
mock_metagenome_4	10_genomes_perfect	12	10	9	9	7	7	1	2	1	0
mock_metagenome_5	10_genomes_perfect	17	10	9	7	4	6	5	1	0	0
mock_metagenome_6	10_genomes_perfect	17	9	8	8	7	8	1	0	0	0
mock_metagenome_7	10_genomes_perfect	12	10	10	8	8	8	2	0	0	0
mock_metagenome_8	10_genomes_perfect	9	10	9	9	8	8	1	1	0	0
mock_metagenome_9	10_genomes_perfect	14	11	9	9	6	8	1	1	2	0
mock_metagenome_10	10_genomes_perfect	16	13	10	9	8	8	2	1	0	0
mock_metagenome_1	10_genomes_true	11	11	9	10	8	9	0	1	1	0
mock_metagenome_2	10_genomes_true	11	11	9	10	8	10	1	0	0	0
mock_metagenome_3	10_genomes_true	11	8	7	8	6	8	1	0	0	0
mock_metagenome_4	10_genomes_true	12	12	9	9	8	9	0	0	1	0
mock_metagenome_5	10_genomes_true	11	8	7	8	6	8	1	0	0	0
mock_metagenome_6	10_genomes_true	12	12	7	9	6	7	1	1	0	1
mock_metagenome_7	10_genomes_true	13	10	7	8	5	8	2	0	0	0
mock_metagenome_8	10_genomes_true	15	10	9	10	7	10	1	0	1	0
mock_metagenome_9	10_genomes_true	9	9	7	5	5	3	1	1	1	1
mock_metagenome_10	10_genomes_true	14	10	9	10	7	10	1	0	1	0
mock_metagenome_1	10_genomes_uneven	13	10	9	9	8	9	1	0	0	0
mock_metagenome_2	10_genomes_uneven	15	9	9	8	6	7	2	1	1	0
mock_metagenome_3	10_genomes_uneven	10	11	9	9	8	9	1	0	0	0
mock_metagenome_4	10_genomes_uneven	10	12	9	10	8	10	1	0	0	0
mock_metagenome_5	10_genomes_uneven	12	9	8	7	7	7	0	0	1	0
mock_metagenome_6	10_genomes_uneven	16	17	7	6	6	6	0	0	1	0
mock_metagenome_7	10_genomes_uneven	18	10	7	9	3	9	2	0	2	0
mock_metagenome_8	10_genomes_uneven	15	13	9	9	6	7	1	2	2	0
mock_metagenome_9	10_genomes_uneven	9	9	7	8	7	6	0	1	0	1
mock_metagenome_10	10_genomes_uneven	10	10	10	10	10	10	0	0	0	0
mock_metagenome_1	20_genomes_perfect	26	18	18	13	14	13	4	0	0	0
mock_metagenome_2	20_genomes_perfect	22	18	17	15	14	14	0	1	3	0
mock_metagenome_3	20_genomes_perfect	24	19	17	14	13	13	3	1	1	0
mock_metagenome_4	20_genomes_perfect	19	20	18	17	16	15	2	0	0	2
mock_metagenome_5	20_genomes_perfect	22	21	19	17	17	16	1	1	1	0
mock_metagenome_6	20_genomes_perfect	26	18	14	13	10	12	2	1	2	0
mock_metagenome_7	20_genomes_perfect	33	32	11	13	10	10	1	3	0	0
mock_metagenome_8	20_genomes_perfect	22	22	14	13	10	12	3	0	1	1
mock_metagenome_9	20_genomes_perfect	27	17	19	13	14	13	4	0	1	0
mock_metagenome_10	20_genomes_perfect	22	21	18	16	14	15	4	1	0	0
mock_metagenome_1	20_genomes_true	17	20	11	14	11	12	0	1	0	1
mock_metagenome_2	20_genomes_true	24	17	14	15	12	15	1	0	1	0
mock_metagenome_3	20_genomes_true	23	23	14	17	12	13	1	2	1	2
mock_metagenome_4	20_genomes_true	24	19	16	18	12	15	3	2	1	1
mock_metagenome_5	20_genomes_true	24	20	14	14	14	12	0	2	0	0
mock_metagenome_6	20_genomes_true	26	20	14	13	7	12	5	0	2	1
mock_metagenome_7	20_genomes_true	15	21	9	9	7	7	2	2	0	0
mock_metagenome_8	20_genomes_true	19	21	12	12	9	12	3	0	0	0
mock_metagenome_9	20_genomes_true	23	22	14	14	10	13	2	0	2	1
mock_metagenome_10	20_genomes_true	21	20	19	19	14	19	3	0	2	0
mock_metagenome_1	20_genomes_uneven	26	18	18	16	14	16	3	0	1	0
mock_metagenome_2	20_genomes_uneven	20	18	16	17	12	17	3	0	1	0
mock_metagenome_3	20_genomes_uneven	23	19	16	16	14	16	2	0	0	0
mock_metagenome_4	20_genomes_uneven	19	20	16	14	13	13	3	1	0	0
mock_metagenome_5	20_genomes_uneven	26	21	19	19	15	17	3	2	1	0
mock_metagenome_6	20_genomes_uneven	27	23	18	19	17	16	1	3	0	0
mock_metagenome_7	20_genomes_uneven	23	20	16	16	13	14	3	2	0	0
mock_metagenome_8	20_genomes_uneven	22	21	19	20	14	16	4	3	1	1
mock_metagenome_9	20_genomes_uneven	25	22	15	16	10	13	4	3	1	0
mock_metagenome_10	20_genomes_uneven	20	19	15	15	12	13	3	2	0	0
mock_metagenome_1	50_genomes_perfect	57	49	33	30	19	22	9	5	5	3
mock_metagenome_2	50_genomes_perfect	47	48	35	36	28	31	6	4	1	1
mock_metagenome_3	50_genomes_perfect	51	43	32	32	22	28	5	3	5	1
mock_metagenome_4	50_genomes_perfect	50	50	29	31	19	27	6	2	4	2
mock_metagenome_5	50_genomes_perfect	56	41	29	33	21	29	3	3	5	1
mock_metagenome_6	50_genomes_perfect	47	46	33	32	23	28	5	4	5	0
mock_metagenome_7	50_genomes_perfect	48	57	33	30	24	27	4	2	5	1
mock_metagenome_8	50_genomes_perfect	49	44	26	30	17	25	6	5	3	0
mock_metagenome_9	50_genomes_perfect	44	44	34	33	28	28	4	3	2	2
mock_metagenome_10	50_genomes_perfect	54	43	33	27	28	24	1	3	4	0
mock_metagenome_1	50_genomes_true	52	39	26	33	16	28	4	3	6	2
mock_metagenome_2	50_genomes_true	50	38	28	30	19	24	4	4	5	2
mock_metagenome_3	50_genomes_true	52	38	25	29	18	23	3	5	4	1
mock_metagenome_4	50_genomes_true	56	40	26	32	14	27	5	3	7	2
mock_metagenome_5	50_genomes_true	50	37	23	24	16	19	2	4	5	1
mock_metagenome_6	50_genomes_true	51	42	22	28	18	18	4	7	0	3
mock_metagenome_7	50_genomes_true	52	41	24	31	18	26	3	1	3	4
mock_metagenome_8	50_genomes_true	41	42	24	28	16	20	6	4	2	4
mock_metagenome_9	50_genomes_true	39	42	25	23	13	18	8	4	4	1
mock_metagenome_10	50_genomes_true	46	35	23	30	20	27	2	2	1	1
mock_metagenome_1	50_genomes_uneven	49	38	31	32	22	27	6	3	3	2
mock_metagenome_2	50_genomes_uneven	44	32	28	27	19	24	6	2	3	1
mock_metagenome_3	50_genomes_uneven	47	43	33	28	20	21	8	4	5	3
mock_metagenome_4	50_genomes_uneven	52	37	33	27	22	26	10	0	1	1
mock_metagenome_5	50_genomes_uneven	39	32	26	23	22	20	2	2	2	1
mock_metagenome_6	50_genomes_uneven	56	39	32	29	16	24	12	3	4	2
mock_metagenome_7	50_genomes_uneven	48	37	31	28	23	22	5	4	3	2
mock_metagenome_8	50_genomes_uneven	53	39	32	30	19	28	7	2	6	0
mock_metagenome_9	50_genomes_uneven	48	41	28	29	23	22	3	3	2	4
mock_metagenome_10	50_genomes_uneven	61	47	38	36	26	29	7	3	5	4
